# Non-invasive fecal DNA yields whole genome and metagenomic data for species conservation

**DOI:** 10.1101/2022.08.16.504190

**Authors:** A. de Flamingh, Y. Ishida, P. Pečnerová, S. Vilchis, H.R. Siegismund, R.J. van Aarde, R.S. Malhi, A.L. Roca

## Abstract

Non-invasive biological samples benefit studies that investigate rare, elusive, endangered, and/or dangerous species. Integrating genomic techniques that use non-invasive biological samples with advances in computational approaches can benefit and inform wildlife conservation and management. Here we present a molecular pipeline that uses non-invasive fecal DNA samples to generate low- to medium-coverage genomes (e.g., >90% of the complete nuclear genome at 6X coverage) and metagenomic sequences, combining in a novel fashion widely available and accessible DNA collection cards with commonly used DNA extraction and library building approaches. DNA preservation cards are easy to transport and can be stored non-refrigerated, avoiding cumbersome and/or costly sample methods. The genomic library construction and shotgun sequencing approach did not require enrichment or targeted DNA amplification. The utility and potential of the data generated by this pipeline was demonstrated by the application of genome-scale analysis and metagenomics to zoo and free-ranging African savanna elephants (*Loxodonta africana*). Fecal samples collected from free-ranging individuals contained an average of 12.41% (5.54-21.65%) endogenous elephant DNA. Clustering of these elephants with others from the same geographic region was demonstrated by a principal component analysis of genetic variation using nuclear genome-wide SNPs. Metagenomic analyses generated compositional taxon classifications that included *Loxodonta*, green plants, fungi, arthropods, bacteria, viruses and archaea, showcasing the utility of our approach for addressing complementary questions based on host-associated DNA, e.g., pathogen and parasite identification. The molecular pipeline presented here extends applications beyond what has previously been shown for target-enriched datasets and contributes towards the expansion and application of genomic techniques to conservation science and practice.
