## Supplementary File 1 Tables for "Non-invasive fecal DNA yields whole genome and metagenomic data for species conservation"

### Sheet: Supplementary Table 1
Dataset	Sample type	Sample/SRA number	Environment	Collection location	Samples/libraries
Dataset 1	Fecal card	Jenny	Zoo		4
	Fecal card	Mlilo	Zoo		4
	Fecal card	Tendaji	Zoo		4
	Fecal card	Thandi	Zoo		4
	Fecal card	Sheena	Zoo		4
	Fecal card	Ali	Zoo		4
Dataset 2	Fecal card	WNP01_Knysna	Wild	Wilderness National Park, South Africa	1
	Fecal card	SAA01	Wild	Addo Elephant Reserve, South Africa	1
	Fecal card	SAA03	Wild	Addo Elephant Reserve, South Africa	1
	Fecal card	SAA05	Wild	Addo Elephant Reserve, South Africa	1
	Fecal card	SAA06	Wild	Addo Elephant Reserve, South Africa	1
	Fecal card	SAA07	Wild	Addo Elephant Reserve, South Africa	1
	Fecal card	SAA10	Wild	Addo Elephant Reserve, South Africa	1
	Fecal card	SAT02	Wild	Tembe Elephant Reserve, South Africa	1
	Fecal card	SAT04	Wild	Tembe Elephant Reserve, South Africa	1
	Fecal card	SAMAR03	Wild	Marakele National Park, South Africa	1
	Fecal card	SAMAR05	Wild	Marakele National Park, South Africa	1
	Fecal card	SAMAR09	Wild	Marakele National Park, South Africa	1
	Fecal card	SAKNPC04	Wild	Kruger National Park, South Africa	1
Dataset 3	Blood1	KR0005		Kruger National Park, South Africa
	Blood1	KR0008		Kruger National Park, South Africa
	Blood1	KR0014		Kruger National Park, South Africa
	Blood1	KR0027		Kruger National Park, South Africa
	Published data (blood)2	ERR2260496		Kenya	1
	Published data (blood)2	ERR2260497		Kruger National Park, South Africa	1
	Published data (blood)3	SRR15902559		Gorongosa National Park, Mozambique	1
	Published data (blood)3	SRR15902560		Gorongosa National Park, Mozambique	1
	Published data (blood)3	SRR15902561		Gorongosa National Park, Mozambique	1
	Published data (blood)3	SRR15902562		Gorongosa National Park, Mozambique	1
	Published data (blood)3	SRR15902563		Gorongosa National Park, Mozambique	1
	Published data (blood)3	SRR15902564		Gorongosa National Park, Mozambique	1
	Published data (blood)3	SRR15902565		Gorongosa National Park, Mozambique	1
	Published data (blood)3	SRR15902566		Gorongosa National Park, Mozambique	1
	Published data (blood)3	SRR15902567		Gorongosa National Park, Mozambique	1
	Published data (blood)3	SRR15902568		Gorongosa National Park, Mozambique	1
	Published data (blood)3	SRR15902569		Gorongosa National Park, Mozambique	1
	Published data (blood)3	SRR15902570		Gorongosa National Park, Mozambique	1
	Published data (blood)3	SRR15902571		Gorongosa National Park, Mozambique	1
	Published data (blood)3	SRR15902572		Gorongosa National Park, Mozambique	1
	Published data (blood)3	SRR15902573		Gorongosa National Park, Mozambique	1
	Published data (blood)3	SRR15902574		Gorongosa National Park, Mozambique	1
	Published data (blood)3	SRR15902575		Gorongosa National Park, Mozambique	1
	Published data (blood)3	SRR15902576		Gorongosa National Park, Mozambique	1

### Sheet: Supplementary Table 2
		Sequencing round	Sample name	Mitogenome (BWA)			Whole genome (BWA)
				Breadth (%)	Depth (X)	Reads mapped (dedup)	Breadth (%)	Depth (X)	Reads mapped (dedup)	Total reads	Endogenous content (%)
Captive	1	1	Jenny_F	100	53.6412	3775	3.21086	0.0947784	11504903	82096183	14.0139
	2	1	Jenny_D1	100	174.543	15234	6.78747	0.176442	12773388	69722876	18.3202
	3	2	Jenny_D2	100	273.69	44752	7.67378	0.289029	38466178	343261064	11.2061
	4	2	Jenny_D3	100	151.02	24061	4.34266	0.213288	33278990	307774395	10.8128
	5	1	Mlilo_F	99.9938	100.59	7422	9.01202	0.182187	12192463	80747827	15.0994
	6	1	Mlilo_D1	99.9938	27.8619	2158	1.94815	0.0796653	12116919	82013511	14.7743
	7	1	Tendaji_F	100	115.353	8989	27.5083	0.537435	16509732	76178921	21.6723
	8	1	Tendaji_D1	99.9876	17.4535	1312	4.86064	0.132074	12919491	88509980	14.5966
	9	2	Tendaji_D2	100	971.774	187371	33.4048	0.953562	75539067	586741976	12.8743
	10	2	Tendaji_D3	99.99	105.13	15203	3.15985	0.0811574	10708718	222686674	4.80887
	11	2	Thandi_F	100	42.94	5792	7.56689	0.125357	10159452	155408097	6.53727
	12	2	Thandi_D1	99.97	20.72	2982	1.88852	0.0584009	9183464	175445678	5.23436
	13	2	Thandi_D2	98.9	6.21	970	1.08892	0.0323215	4951315	89395069	5.53869
	14	2	Thandi_D3	95.03	3.83	642	1.96706	0.0732072	11730495	204163650	5.74563
	15	2	Sheena_F	100	63.25	9042	4.87979	0.131498	17535301	218555975	8.02325
	16	2	Sheena_D1	99.98	42.1	6014	3.11638	0.112092	17888167	300096765	5.9608
	17	2	Sheena_D2	99.99	13.57	1915	2.11632	0.0677024	10860437	168448060	6.44735
	18	2	Sheena_D3	99.96	15.04	2223	2.82612	0.102432	16403615	213231244	7.69288
	19	2	Ali_F	99.98	26.37	3656	2.70661	0.099454	15183307	251736675	6.03142
	20	2	Ali_D1	100	82.06	12935	2.12147	0.0782133	12724020	169140246	7.52276
	21	2	Ali_D2	99.9	64.16	10668	2.05774	0.0920842	14358779	167046051	8.5957
	22	2	Ali_D3	91.45	3.71	620	2.10912	0.116761	18818195	153132551	12.2888
		Seq_round	Sample name	Mitogenome (BWA)			Whole genome (BWA)
				Breadth (%)	Depth (X)	Reads mapped (dedup)	Breadth (%)	Depth (X)	Reads mapped (dedup)	Total reads	Endogenous content (%)
Wild	1	2	WNP01_Knysna	99.98	17.49	3725	4.01961	0.219722	35653184	251269926	14.1892
	2	2	SAMAR09	100	140.62	19651	31.0361	0.469568	18059800	186800140	9.66798
	3	2	SAMAR05	100	156.65	22774	22.3614	0.338118	16269453	180220791	9.02751
	4	2	SAMAR03	100	76.45	10505	16.997	0.231667	9528794	153161841	6.22139
	5	2	SAA07	100	143.74	20001	35.9807	0.549051	20341665	296982879	6.84944
	6	2	SAA05	100	93.921	13125	26.169	0.358733	13409090	241991746	5.54114
	7	2	SAT02	100	69.62	9684	8.85763	0.130299	9108965	159107122	5.72505
	8	2	SAT04	100	75.11	10592	30.5579	0.452548	16567210	157539641	10.5162
	9	1	SAA01	100	56.313	4164	16.1138	0.334567	16423345	89950526	18.2582
	10	1	SAA03	100	76.8488	5674	29.8029	0.554825	15652327	77909850	20.0903
	11	1	SAA06	100	30.6117	2203	30.7547	0.601203	18040207	92025609	19.6035
	12	1	SAA10	100	87.8636	7417	17.8531	0.362371	13453884	62128357	21.655
	13	1	SAKNPC04	98.7957	6.9157	519	3.97884	0.099593	11946643	85145475	14.0309
				Mitogenome (BWA)			Whole genome (BWA)
				Breadth (%)	Depth (X)	Reads mapped (dedup)	Breadth (%)	Depth (X)
Re-sequenced	1	1&3	SAA10	100	1248.35	144921	93.0561	5.81322
	2	2&3	WNP01_Knysna	100	192.928	29075	14.963	2.47504
	3	2&3	SAT04	100	668.379	77646	90.9605	4.28838

### Sheet: Supplementary Table 3
Sequencing round	Platform	Flowcell & Specs	Samples in pool (n)	Library prep	Reads in pool (n)
Round 1	Illumina NovaSeq6000	SP 2 X 250bp	14	Nextera DNA Flex Library Prep	974594598
Round 2	Illumina NovaSeq6000	S4 2 X 150bp	31	Nextera DNA Flex Library Prep	6333330406
Round 3	Illumina NovaSeq6000	S4 2 X 150bp	3	Nextera DNA Flex Library Prep	6355931460

### Sheet: Supplementary Table 4
DNA Concentration (ng/ul)	Tendaji*	Jenny	Mlilo	Sheena	Ali	Thandi
Repeat0	6	16.2	8.29	3.43	3.48	2.35
Repeat1	3.01	1.82	1.59	2.35	1.81	1.61
Repeat2	0	0	0	2.59	0	0
Repeat3	1.96	1.05	0	1.67	0	1.48
Endogenous DNA (%)
Repeat0	21.67	14.01	15.09	8.02	6.03	6.53
Repeat1	14.59	18.32	14.77	5.96	7.52	5.23
Repeat2	12.87	11.2		6.44	8.59	5.53
Repeat3	4.808	10.81		7.69	12.28	5.74
Mitogenome coverage (X)
Repeat0	115.353	53.6412	100.59	63.25	26.37	42.94
Repeat1	17.4535	174.543	27.8619	42.1	82.06	20.72
Repeat2	971.774	273.69		13.57	64.16	6.21
Repeat3	105.13	151.02		15.04	3.71	3.83
*Repeat 2 for Tendaji was overrepresented in the sequencing pool, leading to comparatively higher mitogenome coverage

### Sheet: Supplementary Table 5
Sample Name	DNA concentration (ng/ul)
WNP01_Knysna	0
SAMAR09	3.91
SAMAR05	2.65
SAMAR03	5.8
SAA07	11.1
SAA05	10.1
SAT02	2.76
SAT04	5.8
SAA01	6.4
SAA03	13.4
SAA06	45.5
SAA10	8.75
SAKNPC04	20.1

### Sheet: Supplementary Table 6
Dataset	Name	Percentage of total reads unclassified	Percentage of total reads classified	Percentage of total reads classified as "Loxodonta"	Percentage of classified reads assigned "Loxodonta"
1 - Captive	Tendaji	69.77	30.23	10.53	34.8329
1 - Captive	Jenny	79.5	20.5	0.6	2.92683
1 - Captive	Mlilo	78.36	21.64	0.0248	0.114603
1 - Captive	Sheena	49.23	50.77	0.17	0.334843
1 - Captive	Ali	79	21	0.11	0.52381
1 - Captive	Thandi	83.7	16.3	1.41	8.65031
					Average = 7.9
2 - Wild	WNP01_Knysna	49.19	50.81	0.01	0.0196812
2 - Wild	SAA01	68.65	31.35	5.07	16.1722
2 - Wild	SAA03	65.72	34.28	10.79	31.4761
2 - Wild	SAA05	85.2	14.8	3.93	26.5541
2 - Wild	SAA06	66.44	33.56	9.92	29.559
2 - Wild	SAA07	80.93	19.07	4.89	25.6424
2 - Wild	SAA10	61.69	38.31	8.66	22.6051
2 - Wild	SAT02	83.35	16.65	1.63	9.78979
2 - Wild	SAT04	76.77	23.23	7.53	32.415
2 - Wild	SAMAR03	83.74	16.26	3.88	23.8622
2 - Wild	SAMAR05	79.79	20.21	4.71	23.3053
2 - Wild	SAMAR09	80.99	19.01	6.55	34.4555
2 - Wild	SAKNPC04	75.71	24.29	0.62	2.55249
					Average = 21.42

### Sheet: Supplementary Table 7
Sample name	Depth of coverage (X)	Breadth of coverage (%)	Genome-wide Heterozygocity (GWH)
Knysna	2.47504	14.963	NA
SAA10	5.81322	93.0561	0.000209776
SAT04	4.28838	90.9605	0.000192873
ERR2260496	23.7115	94.2753	0.000153201
ERR2260497	27.3215	94.456	0.000143528
KR0005	3.76073	89.0792	0.000144156
KR0008	3.84417	89.8614	0.00014326
KR0014	3.49482	84.4898	0.000251333
KR0027	13.0972	94.4439	0.000176203
SRR15902559	29.9638	94.7735	0.000158461
SRR15902560	31.0595	94.6971	0.000165667
SRR15902561	30.9461	94.7144	0.00016866
SRR15902562	30.2021	94.7165	0.000158188
SRR15902563	30.6494	94.7188	0.000172007
SRR15902564	30.2072	94.7125	0.000163528
SRR15902565	13.9265	94.6579	0.000164261
SRR15902566	32.8775	94.7434	0.000158214
SRR15902567	10.4061	86.9602	0.000207139
SRR15902568	12.0901	93.6621	0.000193323
SRR15902569	11.2833	89.4739	0.000241336
SRR15902570	11.5463	91.7591	0.000199352
SRR15902571	30.486	94.6807	0.000162787
SRR15902572	30.7637	94.7337	0.000167534
SRR15902573	27.799	94.7057	0.000159001
SRR15902574	33.7538	94.7555	0.00017099
SRR15902575	26.303	94.6946	0.00017056
SRR15902576	28.8415	94.7168	0.000170749
